# Intercellular signaling reinforces single-cell level phenotypic transitions and facilitates robust re-equilibrium of heterogeneous cancer cell populations

**DOI:** 10.1101/2025.01.03.631250

**Authors:** Daniel Lopez, Darren R Tyson, Tian Hong

## Abstract

**Background:** Cancer cells within tumors exhibit a wide range of phenotypic states driven by non-genetic mechanisms in addition to extensively studied genetic alterations. Conversions among cancer cell states can result in intratumoral heterogeneity which contributes to metastasis and development of drug resistance. However, mechanisms underlying the initiation and/or maintenance of such phenotypic plasticity are poorly understood. In particular, the role of intercellular communications in phenotypic plasticity remains elusive.

**Methods:** In this study, we employ a multiscale inference-based approach using single-cell RNA sequencing (scRNA-seq) data to explore how intercellular interactions influence phenotypic dynamics of cancer cells, particularly cancers undergoing epithelial-mesenchymal transition. In addition, we use mathematical models based on our data-driven findings to interrogate the roles of intercellular communications at the cell populations from the viewpoint of dynamical systems.

**Results:** Our inference approach reveals that signaling interactions between cancerous cells in small cell lung cancer (SCLC) result in the reinforcement of the phenotypic transition in single cells and the maintenance of population-level intratumoral heterogeneity. Additionally, we find a recurring signaling pattern across multiple types of cancer in which the mesenchymal-like subtypes utilize signals from other subtypes to support its new phenotype, further promoting the intratumoral heterogeneity. Our models show that inter-subtype communication both accelerates the development of heterogeneous tumor populations and confers robustness to their steady state phenotypic compositions.

**Conclusions:** Our work highlights the critical role of intercellular signaling in sustaining intratumoral heterogeneity, and our approach of computational analysis of scRNA-seq data can infer inter- and intra-cellular signaling networks in a holistic manner.
