## Supplemental Table 2 for "Intercellular signaling reinforces single-cell level phenotypic transitions and facilitates robust re-equilibrium of heterogeneous cancer cell populations"

### Sheet: Contingency Tables
SCLC
A2	# of lineage supporting DEGs	# of DEGs not supporting lineage	Total DEGs
# of DEGs in network	12	1
# of DEGS not in network	79	836
			928
	stat = 126.99	pval = 4.76e-12
A/N	# of lineage supporting DEGs	# of DEGs not supporting lineage	Total DEGs
# of DEGs in network	4	0
# of DEGS not in network	67	639
			710
	stat = inf	pval = 9.25e-05
P/Y	# of lineage supporting DEGs	# of DEGs not supporting lineage	Total DEGs
# of DEGs in network	14	7
# of DEGS not in network	25	676
			722
	stat = 54.08	1.31e-14
Colon Cancer
Epithelial	# of lineage supporting DEGs	# of DEGs not supporting lineage	Total DEGs
# of DEGs in network	0	1
# of DEGS not in network	68	804
			873
	stat = 0	pval = 1
Mesenchymal	# of lineage supporting DEGs	# of DEGs not supporting lineage	Total DEGs
# of DEGs in network	2	1
# of DEGS not in network	68	817
			888
	stat = 24.03	pval = 0.017
HER2
EMT	# of lineage supporting DEGs	# of DEGs not supporting lineage	Total DEGs
# of DEGs in network	2	0
# of DEGS not in network	42	942
			986
	stat = inf	pval = 0.0019
